# Experiment-anchored abundance–coverage frontiers define conditional RHSVV exposure requirements in TP53-missense tumors

**DOI:** 10.64898/2026.05.27.728141

**Authors:** Takehiro Ishikawa

## Abstract

Mutant p53 accumulation is established, but whether abundance can complement conditional RHSVV/PAb240-like exposure depends on the trade-off between target coverage and normal-tissue separation. We analyzed 809 tumors and 523 organ-matched adjacent-normal specimens from eight CPTAC cohorts. The 67.5% high-p53 fraction among quantified DNA-binding-domain missense tumors and the 2.59-fold paired tumor/normal median were treated only as dataset-specific secondary calibration. The design pool comprised 316 annotation-compatible missense tumors; 268 had quantified p53. Eligibility retained 179 tumors at cohort-normal P95, 159 at R≥2, 90 at R≥3, 54 at R≥4, 21 at R≥6, and 8 at R≥8, where R is abundance relative to the cohort-normal median. Normal stress used a prespecified 2.1-fold total-p53 abundance multiplier from a vinculin-normalized, multi-time-point ionizing-radiation study in early-passage wild-type Mdm2+/+ mouse embryonic fibroblasts; this source met all primary-anchor eligibility criteria. Under this anchor and a sample-level exposed-state mixture weight p=0.90, the full-data lowest passing target/background exposure grid point was q=2.00 pooled and q=2.50 worst cohort at P95, versus q=1.25 for both at R≥3; R≥3 covered 33.6% and is presented as a pragmatic exploratory intermediate, not an optimum. In 500 whole-pipeline resamples, all seven fixed cohorts were evaluable at R≥3 in 416 (83.2%); this is an evaluability fraction, not design or treatment success. Separate 0.05-margin-buffered fixed R≥3 bootstrap candidates used q=1.50 pooled and q=1.75 worst cohort and met the internal constraints in 678/1,000 pooled resamples and 628/863 evaluable worst-cohort resamples (628/1,000 overall; 137 were not cohort-evaluable). These post-selection internal sampling audits are neither therapeutic probabilities nor validation. The principal result is an experiment-anchored coverage–q frontier specifying conditional experimental requirements; native RHSVV exposure, tumor killing, and safety remain unmeasured.
