## Supplementary Table S1 for "Experiment-anchored abundance–coverage frontiers define conditional RHSVV exposure requirements in TP53-missense tumors"

abundance_rule_id	abundance_rule_label	target_efficacy_mode	exposed_target_prevalence	analysis_status	abundance_eligible_n	complete_case_coverage	all_case_coverage_lower_bound	all_case_coverage_upper_bound	cohorts_with_n_ge_3	fixed_reference_cohorts_represented	fixed_reference_cohorts_total	fixed_reference_cohorts_missing	lowest_evaluated_passing_exposure_contrast	effective_signal_cutpoint	target_spec_response_rate	target_response_rate	minimum_target_cohort_response_rate	worst_normal_cohort_response_rate	worst_stressed_normal_cohort_response_rate	minimum_spec_margin	pareto_nondominated
normal_p95	Normal P95	pooled	0.5	no_passing_contrast_on_grid	179	0.667910447761194	0.5664556962025317	0.7183544303797469	7	7	7										False
normal_p95	Normal P95	pooled	0.55	no_passing_contrast_on_grid	179	0.667910447761194	0.5664556962025317	0.7183544303797469	7	7	7										False
normal_p95	Normal P95	pooled	0.6	no_passing_contrast_on_grid	179	0.667910447761194	0.5664556962025317	0.7183544303797469	7	7	7										False
normal_p95	Normal P95	pooled	0.65	no_passing_contrast_on_grid	179	0.667910447761194	0.5664556962025317	0.7183544303797469	7	7	7										False
normal_p95	Normal P95	pooled	0.7	no_passing_contrast_on_grid	179	0.667910447761194	0.5664556962025317	0.7183544303797469	7	7	7										False
normal_p95	Normal P95	pooled	0.75	PASS	179	0.667910447761194	0.5664556962025317	0.7183544303797469	7	7	7		2.25	1.7062823883092733	0.8184357541899441	0.8184357541899441	0.7272727272727273	0.018867924528301886	0.07692307692307693	0.01843575418994403	True
normal_p95	Normal P95	pooled	0.8	PASS	179	0.667910447761194	0.5664556962025317	0.7183544303797469	7	7	7		2.25	1.7062823883092733	0.8513966480446928	0.8513966480446928	0.7454545454545456	0.018867924528301886	0.07692307692307693	0.023076923076923078	True
normal_p95	Normal P95	pooled	0.85	PASS	179	0.667910447761194	0.5664556962025317	0.7183544303797469	7	7	7		2.0	1.914647299835677	0.8178770949720671	0.8178770949720671	0.7636363636363637	0.018867924528301886	0.07692307692307693	0.01787709497206702	True
normal_p95	Normal P95	pooled	0.9	PASS	179	0.667910447761194	0.5664556962025317	0.7183544303797469	7	7	7		2.0	1.914647299835677	0.8469273743016761	0.8469273743016761	0.7818181818181819	0.018867924528301886	0.07692307692307693	0.023076923076923078	True
normal_p95	Normal P95	pooled	0.95	PASS	179	0.667910447761194	0.5664556962025317	0.7183544303797469	7	7	7		2.0	1.914647299835677	0.8759776536312849	0.8759776536312849	0.8	0.018867924528301886	0.07692307692307693	0.023076923076923078	True
normal_p95	Normal P95	pooled	1.0	PASS	179	0.667910447761194	0.5664556962025317	0.7183544303797469	7	7	7		2.0	1.914647299835677	0.9050279329608939	0.9050279329608939	0.8181818181818182	0.018867924528301886	0.07692307692307693	0.023076923076923078	True
normal_p95	Normal P95	worst_cohort	0.5	no_passing_contrast_on_grid	179	0.667910447761194	0.5664556962025317	0.7183544303797469	7	7	7										False
normal_p95	Normal P95	worst_cohort	0.55	no_passing_contrast_on_grid	179	0.667910447761194	0.5664556962025317	0.7183544303797469	7	7	7										False
normal_p95	Normal P95	worst_cohort	0.6	no_passing_contrast_on_grid	179	0.667910447761194	0.5664556962025317	0.7183544303797469	7	7	7										False
normal_p95	Normal P95	worst_cohort	0.65	no_passing_contrast_on_grid	179	0.667910447761194	0.5664556962025317	0.7183544303797469	7	7	7										False
normal_p95	Normal P95	worst_cohort	0.7	no_passing_contrast_on_grid	179	0.667910447761194	0.5664556962025317	0.7183544303797469	7	7	7										False
normal_p95	Normal P95	worst_cohort	0.75	no_passing_contrast_on_grid	179	0.667910447761194	0.5664556962025317	0.7183544303797469	7	7	7										False
normal_p95	Normal P95	worst_cohort	0.8	PASS	179	0.667910447761194	0.5664556962025317	0.7183544303797469	7	7	7		2.5	1.5356541494783462	0.8181818181818181	0.8603351955307263	0.8181818181818181	0.018867924528301886	0.07692307692307693	0.018181818181818077	True
normal_p95	Normal P95	worst_cohort	0.85	PASS	179	0.667910447761194	0.5664556962025317	0.7183544303797469	7	7	7		2.5	1.5356541494783462	0.8409090909090909	0.8938547486033519	0.8409090909090909	0.018867924528301886	0.07692307692307693	0.023076923076923078	True
normal_p95	Normal P95	worst_cohort	0.9	PASS	179	0.667910447761194	0.5664556962025317	0.7183544303797469	7	7	7		2.5	1.5356541494783462	0.8636363636363635	0.9273743016759777	0.8636363636363635	0.018867924528301886	0.07692307692307693	0.023076923076923078	True
normal_p95	Normal P95	worst_cohort	0.95	PASS	179	0.667910447761194	0.5664556962025317	0.7183544303797469	7	7	7		2.0	1.914647299835677	0.8	0.8759776536312849	0.8	0.018867924528301886	0.07692307692307693	0.0	True
normal_p95	Normal P95	worst_cohort	1.0	PASS	179	0.667910447761194	0.5664556962025317	0.7183544303797469	7	7	7		2.0	1.914647299835677	0.8181818181818182	0.9050279329608939	0.8181818181818182	0.018867924528301886	0.07692307692307693	0.018181818181818188	True
fold_2	R >= 2	pooled	0.5	no_passing_contrast_on_grid	159	0.5932835820895522	0.5031645569620253	0.6550632911392406	7	7	7										False
fold_2	R >= 2	pooled	0.55	no_passing_contrast_on_grid	159	0.5932835820895522	0.5031645569620253	0.6550632911392406	7	7	7										False
fold_2	R >= 2	pooled	0.6	no_passing_contrast_on_grid	159	0.5932835820895522	0.5031645569620253	0.6550632911392406	7	7	7										False
fold_2	R >= 2	pooled	0.65	no_passing_contrast_on_grid	159	0.5932835820895522	0.5031645569620253	0.6550632911392406	7	7	7										False
fold_2	R >= 2	pooled	0.7	PASS	159	0.5932835820895522	0.5031645569620253	0.6550632911392406	7	7	7		2.0	1.9195676868479326	0.8094339622641509	0.8094339622641509	0.763157894736842	0.018867924528301886	0.07692307692307693	0.00943396226415083	True
fold_2	R >= 2	pooled	0.75	PASS	159	0.5932835820895522	0.5031645569620253	0.6550632911392406	7	7	7		2.0	1.9195676868479326	0.8411949685534591	0.8411949685534591	0.8026315789473684	0.018867924528301886	0.07692307692307693	0.023076923076923078	True
fold_2	R >= 2	pooled	0.8	PASS	159	0.5932835820895522	0.5031645569620253	0.6550632911392406	7	7	7		2.0	1.9195676868479326	0.8729559748427673	0.8729559748427673	0.8421052631578948	0.018867924528301886	0.07692307692307693	0.023076923076923078	True
fold_2	R >= 2	pooled	0.85	PASS	159	0.5932835820895522	0.5031645569620253	0.6550632911392406	7	7	7		1.75	2.186150953409281	0.8084905660377358	0.8084905660377358	0.6833333333333332	0.018867924528301886	0.07692307692307693	0.008490566037735792	True
fold_2	R >= 2	pooled	0.9	PASS	159	0.5932835820895522	0.5031645569620253	0.6550632911392406	7	7	7		1.75	2.186150953409281	0.8345911949685535	0.8345911949685535	0.7095238095238096	0.018867924528301886	0.07692307692307693	0.023076923076923078	True
fold_2	R >= 2	pooled	0.95	PASS	159	0.5932835820895522	0.5031645569620253	0.6550632911392406	7	7	7		1.75	2.186150953409281	0.860691823899371	0.860691823899371	0.7357142857142855	0.018867924528301886	0.07692307692307693	0.023076923076923078	True
fold_2	R >= 2	pooled	1.0	PASS	159	0.5932835820895522	0.5031645569620253	0.6550632911392406	7	7	7		1.75	2.186150953409281	0.8867924528301887	0.8867924528301887	0.7619047619047619	0.018867924528301886	0.07692307692307693	0.023076923076923078	True
fold_2	R >= 2	worst_cohort	0.5	no_passing_contrast_on_grid	159	0.5932835820895522	0.5031645569620253	0.6550632911392406	7	7	7										False
fold_2	R >= 2	worst_cohort	0.55	no_passing_contrast_on_grid	159	0.5932835820895522	0.5031645569620253	0.6550632911392406	7	7	7										False
fold_2	R >= 2	worst_cohort	0.6	no_passing_contrast_on_grid	159	0.5932835820895522	0.5031645569620253	0.6550632911392406	7	7	7										False
fold_2	R >= 2	worst_cohort	0.65	no_passing_contrast_on_grid	159	0.5932835820895522	0.5031645569620253	0.6550632911392406	7	7	7										False
fold_2	R >= 2	worst_cohort	0.7	no_passing_contrast_on_grid	159	0.5932835820895522	0.5031645569620253	0.6550632911392406	7	7	7										False
fold_2	R >= 2	worst_cohort	0.75	PASS	159	0.5932835820895522	0.5031645569620253	0.6550632911392406	7	7	7		2.0	1.9195676868479326	0.8026315789473684	0.8411949685534591	0.8026315789473684	0.018867924528301886	0.07692307692307693	0.002631578947368318	True
fold_2	R >= 2	worst_cohort	0.8	PASS	159	0.5932835820895522	0.5031645569620253	0.6550632911392406	7	7	7		2.0	1.9195676868479326	0.8421052631578948	0.8729559748427673	0.8421052631578948	0.018867924528301886	0.07692307692307693	0.023076923076923078	True
fold_2	R >= 2	worst_cohort	0.85	PASS	159	0.5932835820895522	0.5031645569620253	0.6550632911392406	7	7	7		2.0	1.9195676868479326	0.881578947368421	0.9047169811320754	0.881578947368421	0.018867924528301886	0.07692307692307693	0.023076923076923078	True
fold_2	R >= 2	worst_cohort	0.9	PASS	159	0.5932835820895522	0.5031645569620253	0.6550632911392406	7	7	7		2.0	1.9195676868479326	0.9210526315789473	0.9364779874213837	0.9210526315789473	0.018867924528301886	0.07692307692307693	0.023076923076923078	True
fold_2	R >= 2	worst_cohort	0.95	PASS	159	0.5932835820895522	0.5031645569620253	0.6550632911392406	7	7	7		2.0	1.9195676868479326	0.9605263157894737	0.9682389937106918	0.9605263157894737	0.018867924528301886	0.07692307692307693	0.023076923076923078	False
fold_2	R >= 2	worst_cohort	1.0	PASS	159	0.5932835820895522	0.5031645569620253	0.6550632911392406	7	7	7		2.0	1.9195676868479326	1.0	1.0	1.0	0.018867924528301886	0.07692307692307693	0.023076923076923078	False
fold_3	R >= 3	pooled	0.5	PASS	90	0.3358208955223881	0.2848101265822785	0.43670886075949367	7	7	7		1.25	3.0713082989566924	0.8166666666666667	0.8166666666666667	0.6363636363636364	0.018867924528301886	0.07692307692307693	0.016666666666666607	True
fold_3	R >= 3	pooled	0.55	PASS	90	0.3358208955223881	0.2848101265822785	0.43670886075949367	7	7	7		1.25	3.0713082989566924	0.8338888888888889	0.8338888888888889	0.6636363636363636	0.018867924528301886	0.07692307692307693	0.023076923076923078	True
fold_3	R >= 3	pooled	0.6	PASS	90	0.3358208955223881	0.2848101265822785	0.43670886075949367	7	7	7		1.25	3.0713082989566924	0.8511111111111112	0.8511111111111112	0.6909090909090909	0.018867924528301886	0.07692307692307693	0.023076923076923078	True
fold_3	R >= 3	pooled	0.65	PASS	90	0.3358208955223881	0.2848101265822785	0.43670886075949367	7	7	7		1.25	3.0713082989566924	0.8683333333333334	0.8683333333333334	0.7181818181818183	0.018867924528301886	0.07692307692307693	0.023076923076923078	True
fold_3	R >= 3	pooled	0.7	PASS	90	0.3358208955223881	0.2848101265822785	0.43670886075949367	7	7	7		1.25	3.0713082989566924	0.8855555555555555	0.8855555555555555	0.7454545454545455	0.018867924528301886	0.07692307692307693	0.023076923076923078	True
fold_3	R >= 3	pooled	0.75	PASS	90	0.3358208955223881	0.2848101265822785	0.43670886075949367	7	7	7		1.25	3.0713082989566924	0.9027777777777778	0.9027777777777778	0.7727272727272727	0.018867924528301886	0.07692307692307693	0.023076923076923078	True
fold_3	R >= 3	pooled	0.8	PASS	90	0.3358208955223881	0.2848101265822785	0.43670886075949367	7	7	7		1.25	3.0713082989566924	0.92	0.92	0.8	0.018867924528301886	0.07692307692307693	0.023076923076923078	True
fold_3	R >= 3	pooled	0.85	PASS	90	0.3358208955223881	0.2848101265822785	0.43670886075949367	7	7	7		1.25	3.0713082989566924	0.9372222222222223	0.9372222222222223	0.8272727272727273	0.018867924528301886	0.07692307692307693	0.023076923076923078	True
fold_3	R >= 3	pooled	0.9	PASS	90	0.3358208955223881	0.2848101265822785	0.43670886075949367	7	7	7		1.25	3.0713082989566924	0.9544444444444444	0.9544444444444444	0.8545454545454545	0.018867924528301886	0.07692307692307693	0.023076923076923078	True
fold_3	R >= 3	pooled	0.95	PASS	90	0.3358208955223881	0.2848101265822785	0.43670886075949367	7	7	7		1.25	3.0713082989566924	0.9716666666666667	0.9716666666666667	0.8818181818181817	0.018867924528301886	0.07692307692307693	0.023076923076923078	True
fold_3	R >= 3	pooled	1.0	PASS	90	0.3358208955223881	0.2848101265822785	0.43670886075949367	7	7	7		1.25	3.0713082989566924	0.9888888888888889	0.9888888888888889	0.9090909090909091	0.018867924528301886	0.07692307692307693	0.023076923076923078	True
fold_3	R >= 3	worst_cohort	0.5	no_passing_contrast_on_grid	90	0.3358208955223881	0.2848101265822785	0.43670886075949367	7	7	7										False
fold_3	R >= 3	worst_cohort	0.55	no_passing_contrast_on_grid	90	0.3358208955223881	0.2848101265822785	0.43670886075949367	7	7	7										False
fold_3	R >= 3	worst_cohort	0.6	no_passing_contrast_on_grid	90	0.3358208955223881	0.2848101265822785	0.43670886075949367	7	7	7										False
fold_3	R >= 3	worst_cohort	0.65	no_passing_contrast_on_grid	90	0.3358208955223881	0.2848101265822785	0.43670886075949367	7	7	7										False
fold_3	R >= 3	worst_cohort	0.7	PASS	90	0.3358208955223881	0.2848101265822785	0.43670886075949367	7	7	7		1.5	2.5594235824639098	0.8090909090909091	0.8933333333333333	0.8090909090909091	0.018867924528301886	0.07692307692307693	0.009090909090909038	True
fold_3	R >= 3	worst_cohort	0.75	PASS	90	0.3358208955223881	0.2848101265822785	0.43670886075949367	7	7	7		1.5	2.5594235824639098	0.8409090909090909	0.9111111111111111	0.8409090909090909	0.018867924528301886	0.07692307692307693	0.023076923076923078	True
fold_3	R >= 3	worst_cohort	0.8	PASS	90	0.3358208955223881	0.2848101265822785	0.43670886075949367	7	7	7		1.25	3.0713082989566924	0.8	0.92	0.8	0.018867924528301886	0.07692307692307693	0.0	True
fold_3	R >= 3	worst_cohort	0.85	PASS	90	0.3358208955223881	0.2848101265822785	0.43670886075949367	7	7	7		1.25	3.0713082989566924	0.8272727272727273	0.9372222222222223	0.8272727272727273	0.018867924528301886	0.07692307692307693	0.023076923076923078	True
fold_3	R >= 3	worst_cohort	0.9	PASS	90	0.3358208955223881	0.2848101265822785	0.43670886075949367	7	7	7		1.25	3.0713082989566924	0.8545454545454545	0.9544444444444444	0.8545454545454545	0.018867924528301886	0.07692307692307693	0.023076923076923078	True
fold_3	R >= 3	worst_cohort	0.95	PASS	90	0.3358208955223881	0.2848101265822785	0.43670886075949367	7	7	7		1.25	3.0713082989566924	0.8818181818181817	0.9716666666666667	0.8818181818181817	0.018867924528301886	0.07692307692307693	0.023076923076923078	True
fold_3	R >= 3	worst_cohort	1.0	PASS	90	0.3358208955223881	0.2848101265822785	0.43670886075949367	7	7	7		1.25	3.0713082989566924	0.9090909090909091	0.9888888888888889	0.9090909090909091	0.018867924528301886	0.07692307692307693	0.023076923076923078	True
fold_4	R >= 4	pooled	0.5	PASS	54	0.20149253731343283	0.17088607594936708	0.3227848101265823	7	7	7		1.0	3.8462441682116624	1.0	1.0	1.0	0.018867924528301886	0.07692307692307693	0.023076923076923078	True
fold_4	R >= 4	pooled	0.55	PASS	54	0.20149253731343283	0.17088607594936708	0.3227848101265823	7	7	7		1.0	3.8462441682116624	1.0	1.0	1.0	0.018867924528301886	0.07692307692307693	0.023076923076923078	True
fold_4	R >= 4	pooled	0.6	PASS	54	0.20149253731343283	0.17088607594936708	0.3227848101265823	7	7	7		1.0	3.8462441682116624	1.0	1.0	1.0	0.018867924528301886	0.07692307692307693	0.023076923076923078	True
fold_4	R >= 4	pooled	0.65	PASS	54	0.20149253731343283	0.17088607594936708	0.3227848101265823	7	7	7		1.0	3.8462441682116624	1.0	1.0	1.0	0.018867924528301886	0.07692307692307693	0.023076923076923078	True
fold_4	R >= 4	pooled	0.7	PASS	54	0.20149253731343283	0.17088607594936708	0.3227848101265823	7	7	7		1.0	3.8462441682116624	1.0	1.0	1.0	0.018867924528301886	0.07692307692307693	0.023076923076923078	True
fold_4	R >= 4	pooled	0.75	PASS	54	0.20149253731343283	0.17088607594936708	0.3227848101265823	7	7	7		1.0	3.8462441682116624	1.0	1.0	1.0	0.018867924528301886	0.07692307692307693	0.023076923076923078	True
fold_4	R >= 4	pooled	0.8	PASS	54	0.20149253731343283	0.17088607594936708	0.3227848101265823	7	7	7		1.0	3.8462441682116624	1.0	1.0	1.0	0.018867924528301886	0.07692307692307693	0.023076923076923078	True
fold_4	R >= 4	pooled	0.85	PASS	54	0.20149253731343283	0.17088607594936708	0.3227848101265823	7	7	7		1.0	3.8462441682116624	1.0	1.0	1.0	0.018867924528301886	0.07692307692307693	0.023076923076923078	True
fold_4	R >= 4	pooled	0.9	PASS	54	0.20149253731343283	0.17088607594936708	0.3227848101265823	7	7	7		1.0	3.8462441682116624	1.0	1.0	1.0	0.018867924528301886	0.07692307692307693	0.023076923076923078	True
fold_4	R >= 4	pooled	0.95	PASS	54	0.20149253731343283	0.17088607594936708	0.3227848101265823	7	7	7		1.0	3.8462441682116624	1.0	1.0	1.0	0.018867924528301886	0.07692307692307693	0.023076923076923078	True
fold_4	R >= 4	pooled	1.0	PASS	54	0.20149253731343283	0.17088607594936708	0.3227848101265823	7	7	7		1.0	3.8462441682116624	1.0	1.0	1.0	0.018867924528301886	0.07692307692307693	0.023076923076923078	True
fold_4	R >= 4	worst_cohort	0.5	PASS	54	0.20149253731343283	0.17088607594936708	0.3227848101265823	7	7	7		1.0	3.8462441682116624	1.0	1.0	1.0	0.018867924528301886	0.07692307692307693	0.023076923076923078	True
fold_4	R >= 4	worst_cohort	0.55	PASS	54	0.20149253731343283	0.17088607594936708	0.3227848101265823	7	7	7		1.0	3.8462441682116624	1.0	1.0	1.0	0.018867924528301886	0.07692307692307693	0.023076923076923078	True
fold_4	R >= 4	worst_cohort	0.6	PASS	54	0.20149253731343283	0.17088607594936708	0.3227848101265823	7	7	7		1.0	3.8462441682116624	1.0	1.0	1.0	0.018867924528301886	0.07692307692307693	0.023076923076923078	True
fold_4	R >= 4	worst_cohort	0.65	PASS	54	0.20149253731343283	0.17088607594936708	0.3227848101265823	7	7	7		1.0	3.8462441682116624	1.0	1.0	1.0	0.018867924528301886	0.07692307692307693	0.023076923076923078	True
fold_4	R >= 4	worst_cohort	0.7	PASS	54	0.20149253731343283	0.17088607594936708	0.3227848101265823	7	7	7		1.0	3.8462441682116624	1.0	1.0	1.0	0.018867924528301886	0.07692307692307693	0.023076923076923078	True
fold_4	R >= 4	worst_cohort	0.75	PASS	54	0.20149253731343283	0.17088607594936708	0.3227848101265823	7	7	7		1.0	3.8462441682116624	1.0	1.0	1.0	0.018867924528301886	0.07692307692307693	0.023076923076923078	True
fold_4	R >= 4	worst_cohort	0.8	PASS	54	0.20149253731343283	0.17088607594936708	0.3227848101265823	7	7	7		1.0	3.8462441682116624	1.0	1.0	1.0	0.018867924528301886	0.07692307692307693	0.023076923076923078	True
fold_4	R >= 4	worst_cohort	0.85	PASS	54	0.20149253731343283	0.17088607594936708	0.3227848101265823	7	7	7		1.0	3.8462441682116624	1.0	1.0	1.0	0.018867924528301886	0.07692307692307693	0.023076923076923078	True
fold_4	R >= 4	worst_cohort	0.9	PASS	54	0.20149253731343283	0.17088607594936708	0.3227848101265823	7	7	7		1.0	3.8462441682116624	1.0	1.0	1.0	0.018867924528301886	0.07692307692307693	0.023076923076923078	True
fold_4	R >= 4	worst_cohort	0.95	PASS	54	0.20149253731343283	0.17088607594936708	0.3227848101265823	7	7	7		1.0	3.8462441682116624	1.0	1.0	1.0	0.018867924528301886	0.07692307692307693	0.023076923076923078	True
fold_4	R >= 4	worst_cohort	1.0	PASS	54	0.20149253731343283	0.17088607594936708	0.3227848101265823	7	7	7		1.0	3.8462441682116624	1.0	1.0	1.0	0.018867924528301886	0.07692307692307693	0.023076923076923078	True
fold_6	R >= 6	pooled	0.5	PASS	21	0.07835820895522388	0.06645569620253164	0.21835443037974683	3	3	7	COAD;LUAD;OV;PDAC	1.0	6.037502537187517	1.0	1.0	1.0	0.0	0.023809523809523808	0.05	False
fold_6	R >= 6	pooled	0.55	PASS	21	0.07835820895522388	0.06645569620253164	0.21835443037974683	3	3	7	COAD;LUAD;OV;PDAC	1.0	6.037502537187517	1.0	1.0	1.0	0.0	0.023809523809523808	0.05	False
fold_6	R >= 6	pooled	0.6	PASS	21	0.07835820895522388	0.06645569620253164	0.21835443037974683	3	3	7	COAD;LUAD;OV;PDAC	1.0	6.037502537187517	1.0	1.0	1.0	0.0	0.023809523809523808	0.05	False
fold_6	R >= 6	pooled	0.65	PASS	21	0.07835820895522388	0.06645569620253164	0.21835443037974683	3	3	7	COAD;LUAD;OV;PDAC	1.0	6.037502537187517	1.0	1.0	1.0	0.0	0.023809523809523808	0.05	False
fold_6	R >= 6	pooled	0.7	PASS	21	0.07835820895522388	0.06645569620253164	0.21835443037974683	3	3	7	COAD;LUAD;OV;PDAC	1.0	6.037502537187517	1.0	1.0	1.0	0.0	0.023809523809523808	0.05	False
fold_6	R >= 6	pooled	0.75	PASS	21	0.07835820895522388	0.06645569620253164	0.21835443037974683	3	3	7	COAD;LUAD;OV;PDAC	1.0	6.037502537187517	1.0	1.0	1.0	0.0	0.023809523809523808	0.05	False
fold_6	R >= 6	pooled	0.8	PASS	21	0.07835820895522388	0.06645569620253164	0.21835443037974683	3	3	7	COAD;LUAD;OV;PDAC	1.0	6.037502537187517	1.0	1.0	1.0	0.0	0.023809523809523808	0.05	False
fold_6	R >= 6	pooled	0.85	PASS	21	0.07835820895522388	0.06645569620253164	0.21835443037974683	3	3	7	COAD;LUAD;OV;PDAC	1.0	6.037502537187517	1.0	1.0	1.0	0.0	0.023809523809523808	0.05	False
fold_6	R >= 6	pooled	0.9	PASS	21	0.07835820895522388	0.06645569620253164	0.21835443037974683	3	3	7	COAD;LUAD;OV;PDAC	1.0	6.037502537187517	1.0	1.0	1.0	0.0	0.023809523809523808	0.05	False
fold_6	R >= 6	pooled	0.95	PASS	21	0.07835820895522388	0.06645569620253164	0.21835443037974683	3	3	7	COAD;LUAD;OV;PDAC	1.0	6.037502537187517	1.0	1.0	1.0	0.0	0.023809523809523808	0.05	False
fold_6	R >= 6	pooled	1.0	PASS	21	0.07835820895522388	0.06645569620253164	0.21835443037974683	3	3	7	COAD;LUAD;OV;PDAC	1.0	6.037502537187517	1.0	1.0	1.0	0.0	0.023809523809523808	0.05	False
fold_6	R >= 6	worst_cohort	0.5	not_evaluable_fixed_cohort_attrition	21	0.07835820895522388	0.06645569620253164	0.21835443037974683	3	3	7	COAD;LUAD;OV;PDAC									False
fold_6	R >= 6	worst_cohort	0.55	not_evaluable_fixed_cohort_attrition	21	0.07835820895522388	0.06645569620253164	0.21835443037974683	3	3	7	COAD;LUAD;OV;PDAC									False
fold_6	R >= 6	worst_cohort	0.6	not_evaluable_fixed_cohort_attrition	21	0.07835820895522388	0.06645569620253164	0.21835443037974683	3	3	7	COAD;LUAD;OV;PDAC									False
fold_6	R >= 6	worst_cohort	0.65	not_evaluable_fixed_cohort_attrition	21	0.07835820895522388	0.06645569620253164	0.21835443037974683	3	3	7	COAD;LUAD;OV;PDAC									False
fold_6	R >= 6	worst_cohort	0.7	not_evaluable_fixed_cohort_attrition	21	0.07835820895522388	0.06645569620253164	0.21835443037974683	3	3	7	COAD;LUAD;OV;PDAC									False
fold_6	R >= 6	worst_cohort	0.75	not_evaluable_fixed_cohort_attrition	21	0.07835820895522388	0.06645569620253164	0.21835443037974683	3	3	7	COAD;LUAD;OV;PDAC									False
fold_6	R >= 6	worst_cohort	0.8	not_evaluable_fixed_cohort_attrition	21	0.07835820895522388	0.06645569620253164	0.21835443037974683	3	3	7	COAD;LUAD;OV;PDAC									False
fold_6	R >= 6	worst_cohort	0.85	not_evaluable_fixed_cohort_attrition	21	0.07835820895522388	0.06645569620253164	0.21835443037974683	3	3	7	COAD;LUAD;OV;PDAC									False
fold_6	R >= 6	worst_cohort	0.9	not_evaluable_fixed_cohort_attrition	21	0.07835820895522388	0.06645569620253164	0.21835443037974683	3	3	7	COAD;LUAD;OV;PDAC									False
fold_6	R >= 6	worst_cohort	0.95	not_evaluable_fixed_cohort_attrition	21	0.07835820895522388	0.06645569620253164	0.21835443037974683	3	3	7	COAD;LUAD;OV;PDAC									False
fold_6	R >= 6	worst_cohort	1.0	not_evaluable_fixed_cohort_attrition	21	0.07835820895522388	0.06645569620253164	0.21835443037974683	3	3	7	COAD;LUAD;OV;PDAC									False
fold_8	R >= 8	pooled	0.5	PASS	8	0.029850746268656716	0.02531645569620253	0.17721518987341772	1	1	7	COAD;HNSCC;LUAD;OV;PDAC;UCEC	1.0	6.595836360844205	1.0	1.0	1.0	0.0	0.023809523809523808	0.05	False
fold_8	R >= 8	pooled	0.55	PASS	8	0.029850746268656716	0.02531645569620253	0.17721518987341772	1	1	7	COAD;HNSCC;LUAD;OV;PDAC;UCEC	1.0	6.595836360844205	1.0	1.0	1.0	0.0	0.023809523809523808	0.05	False
fold_8	R >= 8	pooled	0.6	PASS	8	0.029850746268656716	0.02531645569620253	0.17721518987341772	1	1	7	COAD;HNSCC;LUAD;OV;PDAC;UCEC	1.0	6.595836360844205	1.0	1.0	1.0	0.0	0.023809523809523808	0.05	False
fold_8	R >= 8	pooled	0.65	PASS	8	0.029850746268656716	0.02531645569620253	0.17721518987341772	1	1	7	COAD;HNSCC;LUAD;OV;PDAC;UCEC	1.0	6.595836360844205	1.0	1.0	1.0	0.0	0.023809523809523808	0.05	False
fold_8	R >= 8	pooled	0.7	PASS	8	0.029850746268656716	0.02531645569620253	0.17721518987341772	1	1	7	COAD;HNSCC;LUAD;OV;PDAC;UCEC	1.0	6.595836360844205	1.0	1.0	1.0	0.0	0.023809523809523808	0.05	False
fold_8	R >= 8	pooled	0.75	PASS	8	0.029850746268656716	0.02531645569620253	0.17721518987341772	1	1	7	COAD;HNSCC;LUAD;OV;PDAC;UCEC	1.0	6.595836360844205	1.0	1.0	1.0	0.0	0.023809523809523808	0.05	False
fold_8	R >= 8	pooled	0.8	PASS	8	0.029850746268656716	0.02531645569620253	0.17721518987341772	1	1	7	COAD;HNSCC;LUAD;OV;PDAC;UCEC	1.0	6.595836360844205	1.0	1.0	1.0	0.0	0.023809523809523808	0.05	False
fold_8	R >= 8	pooled	0.85	PASS	8	0.029850746268656716	0.02531645569620253	0.17721518987341772	1	1	7	COAD;HNSCC;LUAD;OV;PDAC;UCEC	1.0	6.595836360844205	1.0	1.0	1.0	0.0	0.023809523809523808	0.05	False
fold_8	R >= 8	pooled	0.9	PASS	8	0.029850746268656716	0.02531645569620253	0.17721518987341772	1	1	7	COAD;HNSCC;LUAD;OV;PDAC;UCEC	1.0	6.595836360844205	1.0	1.0	1.0	0.0	0.023809523809523808	0.05	False
fold_8	R >= 8	pooled	0.95	PASS	8	0.029850746268656716	0.02531645569620253	0.17721518987341772	1	1	7	COAD;HNSCC;LUAD;OV;PDAC;UCEC	1.0	6.595836360844205	1.0	1.0	1.0	0.0	0.023809523809523808	0.05	False
fold_8	R >= 8	pooled	1.0	PASS	8	0.029850746268656716	0.02531645569620253	0.17721518987341772	1	1	7	COAD;HNSCC;LUAD;OV;PDAC;UCEC	1.0	6.595836360844205	1.0	1.0	1.0	0.0	0.023809523809523808	0.05	False
fold_8	R >= 8	worst_cohort	0.5	not_evaluable_fixed_cohort_attrition	8	0.029850746268656716	0.02531645569620253	0.17721518987341772	1	1	7	COAD;HNSCC;LUAD;OV;PDAC;UCEC									False
fold_8	R >= 8	worst_cohort	0.55	not_evaluable_fixed_cohort_attrition	8	0.029850746268656716	0.02531645569620253	0.17721518987341772	1	1	7	COAD;HNSCC;LUAD;OV;PDAC;UCEC									False
fold_8	R >= 8	worst_cohort	0.6	not_evaluable_fixed_cohort_attrition	8	0.029850746268656716	0.02531645569620253	0.17721518987341772	1	1	7	COAD;HNSCC;LUAD;OV;PDAC;UCEC									False
fold_8	R >= 8	worst_cohort	0.65	not_evaluable_fixed_cohort_attrition	8	0.029850746268656716	0.02531645569620253	0.17721518987341772	1	1	7	COAD;HNSCC;LUAD;OV;PDAC;UCEC									False
fold_8	R >= 8	worst_cohort	0.7	not_evaluable_fixed_cohort_attrition	8	0.029850746268656716	0.02531645569620253	0.17721518987341772	1	1	7	COAD;HNSCC;LUAD;OV;PDAC;UCEC									False
fold_8	R >= 8	worst_cohort	0.75	not_evaluable_fixed_cohort_attrition	8	0.029850746268656716	0.02531645569620253	0.17721518987341772	1	1	7	COAD;HNSCC;LUAD;OV;PDAC;UCEC									False
fold_8	R >= 8	worst_cohort	0.8	not_evaluable_fixed_cohort_attrition	8	0.029850746268656716	0.02531645569620253	0.17721518987341772	1	1	7	COAD;HNSCC;LUAD;OV;PDAC;UCEC									False
fold_8	R >= 8	worst_cohort	0.85	not_evaluable_fixed_cohort_attrition	8	0.029850746268656716	0.02531645569620253	0.17721518987341772	1	1	7	COAD;HNSCC;LUAD;OV;PDAC;UCEC									False
fold_8	R >= 8	worst_cohort	0.9	not_evaluable_fixed_cohort_attrition	8	0.029850746268656716	0.02531645569620253	0.17721518987341772	1	1	7	COAD;HNSCC;LUAD;OV;PDAC;UCEC									False
fold_8	R >= 8	worst_cohort	0.95	not_evaluable_fixed_cohort_attrition	8	0.029850746268656716	0.02531645569620253	0.17721518987341772	1	1	7	COAD;HNSCC;LUAD;OV;PDAC;UCEC									False
fold_8	R >= 8	worst_cohort	1.0	not_evaluable_fixed_cohort_attrition	8	0.029850746268656716	0.02531645569620253	0.17721518987341772	1	1	7	COAD;HNSCC;LUAD;OV;PDAC;UCEC									False
